# Autotrophic and mixotrophic metabolism of an anammox bacterium revealed by *in vivo* ^13^C and ^2^H metabolic network mapping

**DOI:** 10.1101/835298

**Authors:** Christopher E. Lawson, Guylaine H.L. Nuijten, Rob M. de Graaf, Tyler B. Jacobson, Martin Pabst, David. M. Stevenson, Mike S.M. Jetten, Daniel R. Noguera, Katherine D. McMahon, Daniel Amador-Noguez, Sebastian Lücker

## Abstract

Anaerobic ammonium-oxidizing (anammox) bacteria mediate a key step in the biogeochemical nitrogen cycle and have been applied worldwide for the energy-efficient removal of nitrogen from wastewater. However, outside their core energy metabolism, little is known about the metabolic networks driving anammox bacterial anabolism and mixotrophy beyond genome-based predictions. Here, we experimentally resolved the central carbon metabolism of the anammox bacterium *Candidatus* ‘Kuenenia stuttgartiensis’ using time-series ^13^C and ^2^H isotope tracing, metabolomics, and isotopically nonstationary metabolic flux analysis (INST-MFA). Our findings confirm predicted metabolic pathways used for CO_2_ fixation, central metabolism, and amino acid biosynthesis in *K. stuttgartiensis*, and reveal several instances where genomic predictions are not supported by *in vivo* metabolic fluxes. This includes the use of an oxidative tricarboxylic acid cycle, despite the genome not encoding a known citrate synthase. We also demonstrate that *K. stuttgartiensis* is able to directly assimilate extracellular formate via the Wood-Ljungdahl pathway instead of oxidizing it completely to CO_2_ followed by reassimilation. In contrast, our data suggests that *K. stuttgartiensis* is not capable of using acetate as a carbon or energy source *in situ* and that acetate oxidation occurred via the metabolic activity of a low-abundance microorganism in the bioreactor’s side population. Together, these findings provide a foundation for understanding the carbon metabolism of anammox bacteria at a systems-level and will inform future studies aimed at elucidating factors governing their function and niche differentiation in natural and engineered ecosystems.
