## Supplementary Datasets for "Autotrophic and mixotrophic metabolism of an anammox bacterium revealed by *in vivo* ^13^C and ^2^H metabolic network mapping": Supplementary Dataset 2.xlsx

### Sheet: Dataset 2
Supplementary Dataset 2 - K. stuttgartiensis isotopomer network model
Gluconeogenesis
R1	G1P (abcdef) -> GLY (abcdef)
R2	G1P (abcdef) <-> G6P (abcdef)
R3	G6P (abcdef) <-> F6P (abcdef)
R4	F6P (abcdef) <-> FBP (abcdef)
R5	FBP (abcdef) <-> DHAP (cba) + GAP (def)
R6	DHAP (abc) <-> GAP (abc)
R7	GAP (abc) <-> PG3 (abc)
R8	PG3 (abc) <-> PEP (abc)
R9	PEP (abc) <-> Pyr (abc)
Pentose Phosphate Pathway
R10	G6P (abcdef) -> PG6 (abcdef)
R11	PG6 (abcdef) -> Ru5P (bcdef) + CO2 (a)
R12	Ru5P (abcde) <-> X5P (abcde)
R13	Ru5P (abcde) <-> R5P (abcde)
R14	X5P (abcde) <-> GAP (cde) + EC2 (ab)
R15	F6P (abcdef) <-> E4P (cdef) + EC2 (ab)
R16	S7P (abcdefg) <-> R5P (cdefg) + EC2 (ab)
R17	F6P (abcdef) <-> GAP (def) + EC3 (abc)
R18	S7P (abcdefg) <-> E4P (defg) + EC3 (abc)
Ribulose Monophosphate Pathway
R19	CH2O (a) + Ru5P (bcdef) -> H6P (abcdef)
R20	H6P (abcdef) -> F6P (acbdef)
R21	HCOOH (a) -> CH2O (a)
TCA Cycle
R22	Pyr (abc) <-> AcCoA (bc) + CO2 (a)
R23	OAA (abcd) + AcCoA (ef) -> Cit (dcbfea)
R24	Cit (abcdef) <-> ICit (abcdef)
R25	ICit (abcdef) <-> AKG (abcde) + CO2 (f)
R26	AKG (abcde) -> SucCoA (bcde) + CO2 (a)
R27	SucCoA (abcd) <-> Suc (abcd)
R28	Suc (abcd) <-> Fum (abcd)
R29	Fum (abcd) <-> Mal (abcd)
R30	Mal (abcd) <-> OAA (abcd)
Anaplerotic Reactions
R31	Mal (abcd) -> Pyr (abc) + CO2 (d)
R32	PEP (abc) + CO2 (d) <-> OAA (abcd)
Wood-Ljungdahl Pathway
R33	CO2 (a) <-> HCOOH (a)
R34	HCOOH (b) + CO2 (a) -> AcCoA (ab)
Acetate Metabolism
R35	AcCoA (ab) <-> Ac (ab)
Amino Acid Metabolism
R36	AKG (abcde) -> Glu (abcde)
R37	Glu (abcde) -> Gln (abcde)
R38	Glu (abcde) -> Pro (abcde)
R39	Glu (abcde) + CO2 (f) + Gln (ghijk) + Asp (lmno) -> Arg (abcdef) + AKG (ghijk) + Fum (lmno)
R40	OAA (abcd) + Glu (efghi) -> Asp (abcd) + AKG (efghi)
R41	Asp (abcd) -> Asn (abcd)
R42	Pyr (abc) + Glu (defgh) -> Ala (abc) + AKG (defgh)
R43	PG3 (abc) + Glu (defgh) -> Ser (abc) + AKG (defgh)
R44	Ser (abc) <-> Gly (ab) + MEETHF (c)
R45	Gly (ab) <-> CO2 (a) + MEETHF (b)
R46	Thr (abcd) -> Gly (ab) + AcCoA (cd)
R47	Ser (abc) + AcCoA (de) -> Cys (abc) + Ac (de)
R48	Asp (abcd) + Pyr (efg) + Glu (hijkl) -> LL_DAP (abcdgfe) + AKG (hijkl)
R49	LL_DAP (abcdefg) -> Lys (abcdef) + CO2 (g)
R50	Asp (abcd) -> Thr (abcd)
R51	Asp (abcd) + METHF (e) -> Met (abcde)
R52	Pyr (abc) + Pyr (def) + Glu (ghijk) -> Val (abefc) + CO2 (d) + AKG (ghijk)
R53	Pyr (abc) + Pyr (fgh) + AcCoA (de) + Glu (ijklm) -> Leu (cbghed) + CO2 (a) + CO2 (f) + AKG (ijklm)
R54	Pyr (abc) + Pyr (fgh) + AcCoA (de) + Glu (ijklm) -> Ile (cbedgh) + CO2 (a) + CO2 (f) + AKG (ijklm)
R55	PEP (abc) + PEP (def) + E4P (ghij) + Glu (klmno) -> Phe (abcefghij) + CO2 (d) + AKG (klmno)
R56	PEP (abc) + PEP (def) + E4P (ghij) + Glu (klmno) -> Tyr (abcefghij) + CO2 (d) + AKG (klmno)
R57	Ser (abc) + R5P (defgh) + PEP (ijk) + E4P (lmno) + PEP (pqr) + Gln (stuvw) -> Trp (abcedklmnoj) + CO2 (i) + GAP (fgh) + Pyr (pqr) + Glu (stuvw)
R58	R5P (abcde) + FTHF (f) + Gln (ghijk) + Asp (lmno) -> His (edcbaf) + AKG (ghijk) + Fum (lmno)
C-1 Metabolism
R59	MEETHF (a) -> METHF (a)
R60	MEETHF (a) -> FTHF (a)
Exchange Reactions
R61	CO2.ext (a) -> CO2 (a)
R62	HCOOH.ext (a) -> HCOOH (a)
Biomass Equation
R63	1.034*Ala + 0.595*Arg + 0.485*Asn + 0.485*Asp + 0.184*Cys + 0.529*Glu + 0.529*Gln + 1.233*Gly + 0.191*His + 0.585*Ile + 0.906*Leu + 0.69*Lys + 0.309*Met + 0.373*Phe + 0.445*Pro + 0.434*Ser + 0.51*Thr + 0.114*Trp + 0.277*Tyr + 0.851*Val + 0.43*G6P + 0.149*F6P + 1.583*R5P + 0.271*GAP + 1.3*PG3 + 0.107*PEP + 0.174*Pyr + 5.27*AcCoA + 0.183*AKG + 0.714*OAA + 0.93*MEETHF + 0.002*SucCoA -> Biomass
Dilution Fluxes
R64	0*Asn (abcd) -> Asn.s (abcd)
R65	0*Asn.u (abcd) -> Asn.s (abcd)
R66	Asn.s -> Sink
R67	0*Ala (abc) -> Ala.s (abc)
R68	0*Ala.u (abc) -> Ala.s (abc)
R69	Ala.s -> Sink
R70	0*Thr (abcd) -> Thr.s (abcd)
R71	0*Thr.u (abcd) -> Thr.s (abcd)
R72	Thr.s -> Sink
R73	0*Ser (abc) -> Ser.s (abc)
R74	0*Ser.u (abc) -> Ser.s (abc)
R75	Ser.s -> Sink
R76	0*Asp (abcd) -> Asp.s (abcd)
R77	0*Asp.u (abcd) -> Asp.s (abcd)
R78	Asp.s -> Sink
R79	0*Val (abcdef) -> Val.s (abcdef)
R80	0*Val.u (abcdef) -> Val.s (abcdef)
R81	Val.s -> Sink
R82	0*Glu (abcde) -> Glu.s (abcde)
R83	0*Glu.u (abcde) -> Glu.s (abcde)
R84	Glu.s -> Sink
R85	0*Pyr (abc) -> Pyr.s (abc)
R86	0*Pyr.u (abc) -> Pyr.s (abc)
R87	Pyr.s -> Sink
R88	0*AKG (abcde) -> AKG.s (abcde)
R89	0*AKG.u (abcde) -> AKG.s (abcde)
R90	AKG.s -> Sink
R91	0*G6P (abcdef) -> G6P.s (abcdef)
R92	0*G6P.u (abcdef) -> G6P.s (abcdef)
R93	G6P.s -> Sink
R94	0*F6P (abcdef) -> F6P.s (abcdef)
R95	0*F6P.u (abcdef) -> F6P.s (abcdef)
R96	F6P.s -> Sink
R97	0*Cit (abcdef) -> Cit.s (abcdef)
R98	0*Cit.u (abcdef) -> Cit.s (abcdef)
R99	Cit.s -> Sink
R100	0*R5P (abcde) -> R5P.s (abcde)
R101	0*R5P.u (abcde) -> R5P.s (abcde)
R102	R5P.s -> Sink
R103	0*Ru5P (abcde) -> Ru5P.s (abcde)
R104	0*Ru5P.u (abcde) -> Ru5P.s (abcde)
R105	Ru5P.s -> Sink
R106	0*Gln (abcde) -> Gln.s (abcde)
R107	0*Gln.u (abcde) -> Gln.s (abcde)
R108	Gln.s -> Sink
R109	0*Pro (abcde) -> Pro.s (abcde)
R110	0*Pro.u (abcde) -> Pro.s (abcde)
R111	Pro.s -> Sink
