## Supplementary Datasets for "Autotrophic and mixotrophic metabolism of an anammox bacterium revealed by *in vivo* ^13^C and ^2^H metabolic network mapping": Supplementary Dataset 3.xlsx

### Sheet: NetFluxes
Supplementary Dataset 3 - INST-MFA model results
ID	Equation	Flux Value	StdErr	LB	UB
R1	G1P -> GLY	1e-07	1.152	7.2164e-16	3.6467
R2	G1P <-> G6P	-1e-07	1.152	-3.6467	0
R3	G6P <-> F6P	-2.3631	1.4219	-6.5415	-2.126		SSR	839.9
R4	F6P <-> FBP	-4.1023	0.9984	-6.9388	-3.9723		Expected SSR	[744.4 - 903.3] (95% conf., 822 DOF)
R5	FBP <-> DHAP + GAP	-4.1023	0.9984	-6.9388	-3.9723		wt. residuals mean	-0.05 +/- 0.85
R6	DHAP <-> GAP	-4.1023	0.9984	-6.9388	-3.9723
R7	GAP <-> PG3	-10.5096	1.8682	-14.7243	-10.196
R8	PG3 <-> PEP	-16.8705	1.7938	-21.2529	-16.5811
R9	PEP <-> Pyr	-30.3185	2.2765	-33.6178	-29.4871
R10	G6P -> PG6	1.5499	0.345	1.205	2.2253
R11	PG6 -> Ru5P + CO2	1.5499	0.345	1.205	2.2253
R12	Ru5P <-> X5P	-2.5711	0.2173	-2.8694	-2.0627
R13	Ru5P <-> R5P	3.0074	0.13	2.5974	3.1591
R14	X5P <-> GAP + EC2	-2.5711	0.2173	-2.8694	-2.0627
R15	F6P <-> E4P + EC2	2.008	0.1355	1.6773	2.1707
R16	S7P <-> R5P + EC2	0.5632	0.0858	0.4637	0.7079
R17	F6P <-> GAP + EC3	0.5632	0.0858	0.4637	0.7079
R18	S7P <-> E4P + EC3	-0.5632	0.0858	-0.7079	-0.4637
R19	CH2O + Ru5P -> H6P	1.1137	0.3981	0.8	1.7241
R20	H6P -> F6P	1.1137	0.3981	0.8	1.7241
R21	HCOOH -> CH2O	1.1137	0.3981	0.8	1.7241
R22	Pyr <-> AcCoA + CO2	-42.5505	0.8955	-44.537	-41.3848
R23	OAA + AcCoA -> Cit	4.3144	0.1955	3.7274	4.4288
R24	Cit <-> ICit	4.3144	0.1955	3.7274	4.4288
R25	ICit <-> AKG + CO2	4.3144	0.1955	3.7274	4.4288
R26	AKG -> SucCoA + CO2	0.00064018	0.0056	0.0002407	0.0166
R27	SucCoA <-> Suc	-0.0031	0.0056	-0.0036	0.01
R28	Suc <-> Fum	-0.0031	0.0056	-0.0036	0.01
R29	Fum <-> Mal	1.4833	0.0675	1.2703	1.5316
R30	Mal <-> OAA	1.4833	2.3098	-2.8759	1.53
R31	Mal -> Pyr + CO2	1e-07	2.3065	0	4.5268
R32	PEP + CO2 <-> OAA	10.356	2.113	8.8902	15.1898
R33	CO2 <-> HCOOH	2.4918	0.6458	0.0241	3.2878
R34	HCOOH + CO2 -> AcCoA	59.6509	0.9123	57.8398	61.4821
R35	AcCoA <-> Ac	-0.348	0.0158	-0.3589	-0.315
R36	AKG -> Glu	24.4498	1.3624	20.8365	26.305
R37	Glu -> Gln	2.7025	0.1224	2.4467	2.7872
R38	Glu -> Pro	0.8416	0.0381	0.7619	0.868
R39	Glu + CO2 + Gln + Asp -> Arg + AKG + Fum	1.1252	0.0509	1.0187	1.1605
R40	OAA + Glu -> Asp + AKG	6.1746	1.4245	5.4459	11.3572
R41	Asp -> Asn	0.9172	0.0415	0.8304	0.946
R42	Pyr + Glu -> Ala + AKG	1.9555	0.0885	1.7704	2.0168
R43	PG3 + Glu -> Ser + AKG	3.9024	0.6872	1.2526	4.026
R44	Ser <-> Gly + MEETHF	2.5181	0.6806	-0.1355	2.5959
R45	Gly <-> CO2 + MEETHF	0.1863	0.6844	0.1681	2.7372
R46	Thr -> Gly + AcCoA	1e-07	1.3669	0	5.3458
R47	Ser + AcCoA -> Cys + Ac	0.348	0.0158	0.315	0.3589
R48	Asp + Pyr + Glu -> LL_DAP + AKG	1.3049	0.0591	1.1814	1.3458
R49	LL_DAP -> Lys + CO2	1.3049	0.0591	1.1814	1.3458
R50	Asp -> Thr	0.9645	1.3723	0.8301	6.1803
R51	Asp + METHF -> Met	0.5844	0.0265	0.5291	0.6027
R52	Pyr + Pyr + Glu -> Val + CO2 + AKG	1.6094	0.0729	1.457	1.6599
R53	Pyr + Pyr + AcCoA + Glu -> Leu + CO2 + CO2 + AKG	1.7134	0.0776	1.5512	1.7671
R54	Pyr + Pyr + AcCoA + Glu -> Ile + CO2 + CO2 + AKG	1.1063	0.0501	1.0016	1.141
R55	PEP + PEP + E4P + Glu -> Phe + CO2 + AKG	0.7054	0.0319	0.6386	0.7275
R56	PEP + PEP + E4P + Glu -> Tyr + CO2 + AKG	0.5239	0.0237	0.4743	0.5403
R57	Ser + R5P + PEP + E4P + PEP + Gln -> Trp + CO2 + GAP + Pyr + Glu	0.2156	0.0098	0.1952	0.2224
R58	R5P + FTHF + Gln + Asp -> His + AKG + Fum	0.3612	0.0164	0.327	0.3725
R59	MEETHF -> METHF	0.5844	0.0265	0.5291	0.6027
R60	MEETHF -> FTHF	0.3612	0.0164	0.327	0.3725
R61	CO2.ext -> CO2	100.125	0.9692	97.4547	102.83
R62	HCOOH.ext -> HCOOH	58.2729	0.6988	56.2959	61.2111
R63	1.034*Ala + 0.595*Arg + 0.485*Asn + 0.485*Asp + 0.184*Cys + 0.529*Glu + 0.529*Gln + 1.233*Gly + 0.191*His + 0.585*Ile + 0.906*Leu + 0.69*Lys + 0.309*Met + 0.373*Phe + 0.445*Pro + 0.434*Ser + 0.51*Thr + 0.114*Trp + 0.277*Tyr + 0.851*Val + 0.43*G6P + 0.149*F6P + 1.583*R5P + 0.271*GAP + 1.3*PG3 + 0.107*PEP + 0.174*Pyr + 5.27*AcCoA + 0.183*AKG + 0.714*OAA + 0.93*MEETHF + 0.002*SucCoA -> Biomass	1.8912	0.0856	1.7121	1.9505
R64	0*Asn -> Asn.s	0.4643	0.0372	0.3122	0.4999
R65	0*Asn.u -> Asn.s	0.5357	0.0372	0.5001	0.6878
R66	Asn.s -> Sink	1	0	1	1
R67	0*Ala -> Ala.s	0.6697	0.0114	0.6434	0.7027
R68	0*Ala.u -> Ala.s	0.3303	0.0114	0.2973	0.3566
R69	Ala.s -> Sink	1	0	1	1
R70	0*Thr -> Thr.s	0.7538	0.0165	0.7111	0.802
R71	0*Thr.u -> Thr.s	0.2462	0.0165	0.198	0.2889
R72	Thr.s -> Sink	1	0	1	1
R73	0*Ser -> Ser.s	1	0.1152	0.8918	1
R74	0*Ser.u -> Ser.s	2.6343e-06	0.1152	0	0.1082
R75	Ser.s -> Sink	1	0	1	1
R76	0*Asp -> Asp.s	0.9363	0.006	0.9211	0.9525
R77	0*Asp.u -> Asp.s	0.0637	0.006	0.0475	0.0789
R78	Asp.s -> Sink	1	0	1	1
R79	0*Val -> Val.s	0.809	0.0147	0.7712	0.8511
R80	0*Val.u -> Val.s	0.191	0.0147	0.1489	0.2288
R81	Val.s -> Sink	1	0	1	1
R82	0*Glu -> Glu.s	0.7477	0.0089	0.7249	0.7733
R83	0*Glu.u -> Glu.s	0.2523	0.0089	0.2267	0.2751
R84	Glu.s -> Sink	1	0	1	1
R85	0*Pyr -> Pyr.s	0.461	0.0077	0.439	0.4829
R86	0*Pyr.u -> Pyr.s	0.539	0.0077	0.5171	0.561
R87	Pyr.s -> Sink	1	0	1	1
R88	0*AKG -> AKG.s	0.7871	0.0081	0.7657	0.8096
R89	0*AKG.u -> AKG.s	0.2129	0.0081	0.1904	0.2343
R90	AKG.s -> Sink	1	0	1	1
R91	0*G6P -> G6P.s	0.9367	0.0042	0.9254	0.9488
R92	0*G6P.u -> G6P.s	0.0633	0.0042	0.0512	0.0746
R93	G6P.s -> Sink	1	0	1	1
R94	0*F6P -> F6P.s	0.8596	0.011	0.8294	0.8889
R95	0*F6P.u -> F6P.s	0.1404	0.011	0.1111	0.1706
R96	F6P.s -> Sink	1	0	1	1
R97	0*Cit -> Cit.s	0.8692	0.0083	0.85	0.8913
R98	0*Cit.u -> Cit.s	0.1308	0.0083	0.1087	0.15
R99	Cit.s -> Sink	1	0	1	1
R100	0*R5P -> R5P.s	1	0.0064	0.9719	1
R101	0*R5P.u -> R5P.s	1e-07	0.0064	0	0.0281
R102	R5P.s -> Sink	1	0	1	1
R103	0*Ru5P -> Ru5P.s	0.916	0.0149	0.8722	0.959
R104	0*Ru5P.u -> Ru5P.s	0.084	0.0149	0.041	0.1278
R105	Ru5P.s -> Sink	1	0	1	1
R106	0*Gln -> Gln.s	0.761	0.0107	0.7317	0.7799
R107	0*Gln.u -> Gln.s	0.239	0.0107	0.2201	0.2683
R108	Gln.s -> Sink	1	0	1	1
R109	0*Pro -> Pro.s	0.1781	0.0085	0.1561	0.1921
R110	0*Pro.u -> Pro.s	0.8219	0.0085	0.8079	0.8439
R111	Pro.s -> Sink	1	0	1	1
