## Supplementary Datasets for "Autotrophic and mixotrophic metabolism of an anammox bacterium revealed by *in vivo* ^13^C and ^2^H metabolic network mapping": Supplementary Dataset 4.xlsx

### Sheet: tbl_binning_results_das_tool
Supplementary Dataset 4 - Metagenome Assembled Genome (MAG) statistics
bin_id	perc_abundance-Rep#1	perc_abundance-Rep#2	perc_mapped_reads-Rep#1	perc_mapped_reads-Rep#2	bin_id_original	taxonomy_contained	sister_lineage	bin_size_bp	bin_gc_mean	completeness	redundancy	strain_heterogeneity	coding_density	num_ctg	length_ctg_mean	n50_ctg	coverage_sum	coverage_mean-Rep#1_sorted	coverage_mean_norm-Rep#1_sorted	coverage_mean-Rep#2_sorted	coverage_mean_norm-Rep#2_sorted	num_mapped_reads-Rep#1	num_mapped_reads-Rep#2
planctomycetaceae_1_das_tool	89.4946	89.8162	89.84	89.8	das_tool.concoct.17	k__Bacteria;p__Planctomycetes;c__Planctomycetia;o__Planctomycetales;f__Planctomycetaceae	o__Candidatus_Brocadiales;f__Candidatus_Brocadiaceae;g__Candidatus_Kuenenia;s__Candidatus_Kuenenia_stuttgartiensis	3983385	40.79	97.8	1.65	0	0.81	287	13879	28202	5222.94	2020.49	2616.68	1769.73	2606.26	53597973	46955884
bacteroidetes_1_das_tool	2.5834	2.01869	2.3	1.79	das_tool.concoct.52	k__Bacteria;p__Bacteroidetes	c__Bacteroidia;o__Bacteroidales	3532766	44.14	97.31	1.08	0	0.91	47	75165	155018	134.21	58.43	75.67	39.75	58.54	1373593	934556
burkholderiales_1_das_tool	1.77346	1.80375	1.54	1.56	das_tool.maxbin2.004	k__Bacteria;p__Proteobacteria;c__Betaproteobacteria;o__Burkholderiales	f__Burkholderiaceae;g__Lautropia;s__Lautropia_mirabilis	3445711	69.11	93.83	3.09	0	0.92	70	49224	140593	104.26	40.17	52.02	35.47	52.24	920883	813402
ignavibacteriales_1_das_tool	1.10069	0.953053	1.09	0.94	das_tool.metabat2.43	k__Bacteria;p__Ignavibacteriae;c__Ignavibacteria;o__Ignavibacteriales	f__Melioribacteraceae;g__Melioribacter;s__Melioribacter_roseus	3929539	34.35	98.32	1.68	0	0.92	64	61399	130473	59.79	24.88	32.22	18.72	27.57	651209	490035
rhodospirillaceae_1_das_tool	0.742869	1.00079	0.79	1.06	das_tool.metabat2.36_sub	k__Bacteria;p__Proteobacteria;c__Alphaproteobacteria;o__Rhodospirillales;f__Rhodospirillaceae	g__Magnetospirillum	4219825	66.98	99	11.31	0	0.92	69	61156	108061	50.99	16.86	21.83	19.8	29.16	473347	556039
chloroflexi_3_das_tool	1.34382	0.753991	1.02	0.57	das_tool.metabat2.13	k__Bacteria;p__Chloroflexi	c__Anaerolineae;o__Anaerolineales;f__Anaerolineaceae;g__Anaerolinea;s__Anaerolinea_thermophila	3011893	61.2	92.73	1.27	0	0.91	194	15525	26403	61.37	30.48	39.47	14.87	21.9	610610	297927
ignavibacteriales_2_das_tool	0.595616	0.382734	0.5	0.32	das_tool.concoct.68	k__Bacteria;p__Ignavibacteriae;c__Ignavibacteria;o__Ignavibacteriales	f__Ignavibacteriaceae;g__Ignavibacterium;s__Ignavibacterium_album	3331067	42.16	94.41	0.56	0	0.89	37	90028	243208	28.28	13.4	17.35	7.42	10.93	297319	164716
deinococcaceae_1_das_tool	0.357226	0.448337	0.28	0.35	das_tool.maxbin2.008_sub	k__Bacteria;p__Deinococcus-Thermus;c__Deinococci;o__Deinococcales;f__Deinococcaceae	f__Trueperaceae;g__Truepera;s__Truepera_radiovictrix	3110244	71.27	90.89	1.41	0	0.92	33	94249	355800	23.15	7.94	10.28	8.74	12.87	164341	180984
bacteria_1_das_tool	0.118589	0.114488	0.26	0.25	das_tool.metabat2.24_sub	k__Bacteria	p__Gemmatimonadetes;c__Gemmatimonadetes;o__Gemmatimonadales;f__Gemmatimonadaceae;g__Gemmatimonas;s__Gemmatimonas_aurantiaca	8699802	70.55	91.29	16.6	0	0.93	1987	4378	5333	6.82	2.72	3.52	2.24	3.3	157496	129790
rhizobiales_3_das_tool	0.152125	0.212138	0.18	0.25	das_tool.binsanity.Bin-63	k__Bacteria;p__Proteobacteria;c__Alphaproteobacteria;o__Rhizobiales	f__Bradyrhizobiaceae	4695175	63.72	93.99	2.06	0	0.89	114	41185	87576	10.79	3.49	4.52	4.26	6.27	109123	132972
flavobacteriales_1_das_tool	0.263685	0.225038	0.2	0.17	das_tool.concoct.53_sub	k__Bacteria;p__Bacteroidetes;c__Flavobacteriia;o__Flavobacteriales	f__Cryomorphaceae	3009702	36.1	100	0.54	0	0.94	75	40129	85222	14.43	6.09	7.89	4.44	6.54	122195	89002
chloroflexi_1_das_tool	0.0507007	0.15908	0.08	0.25	das_tool.concoct.67_sub	k__Bacteria;p__Chloroflexi	c__Caldilineae;o__Caldilineales;f__Caldilineaceae;g__Caldilinea;s__Caldilinea_aerophila	6261165	59.73	96.36	3.64	0	0.91	409	15308	23144	6.18	1.19	1.54	3.15	4.64	49384	131171
chloroflexi_2_das_tool	0.0511711	0.107894	0.1	0.21	das_tool.concoct.64_sub	k__Bacteria;p__Chloroflexi	c__Anaerolineae;o__Anaerolineales;f__Anaerolineaceae;g__Anaerolinea;s__Anaerolinea_thermophila	7754515	57.61	95.37	8.36	4.35	0.9	1967	3942	5161	4.51	1.1	1.42	2.1	3.09	56743	108466
magnetospirillum_1_das_tool	0.0370894	0.232745	0.04	0.25	das_tool.concoct.29	k__Bacteria;p__Proteobacteria;c__Alphaproteobacteria;o__Rhodospirillales;f__Rhodospirillaceae;g__Magnetospirillum	unresolved	4279470	67.02	97.01	1.66	50	0.91	124	34511	61994	8.02	0.93	1.2	4.63	6.82	26371	131776
rhizobiales_2_das_tool	0.132001	0.132534	0.13	0.13	das_tool.concoct.42_sub	k__Bacteria;p__Proteobacteria;c__Alphaproteobacteria;o__Rhizobiales	f__Bradyrhizobiaceae	3907933	65.68	97.94	6.96	0	0.89	74	52809	81261	7.74	2.99	3.87	2.63	3.87	77833	68285
phyllobacteriaceae_4_das_tool	0.0425473	0.0915411	0.07	0.15	das_tool.concoct.73_sub	k__Bacteria;p__Proteobacteria;c__Alphaproteobacteria;o__Rhizobiales;f__Phyllobacteriaceae	g__Mesorhizobium	6528385	65.97	94.44	5.38	22.86	0.89	215	30364	67814	3.82	0.96	1.24	1.75	2.58	41636	76180
rhizobiales_1_das_tool	0.133121	0.072905	0.11	0.06	das_tool.metabat2.11	k__Bacteria;p__Proteobacteria;c__Alphaproteobacteria;o__Rhizobiales	f__Rhodobiaceae;g__Parvibaculum;s__Parvibaculum_lavamentivorans	3278875	63.76	100	0.98	0	0.91	27	121439	234340	6.11	3.01	3.9	1.5	2.21	65706	32691
rhodobacteraceae_2_das_tool	0.030809	0.0928006	0.04	0.12	das_tool.concoct.63	k__Bacteria;p__Proteobacteria;c__Alphaproteobacteria;o__Rhizobiales;f__Rhodobacteraceae	o__Rhodobacterales;g__Stappia;s__Stappia_stellulata	5151829	67.54	99.26	2.06	14.29	0.89	75	68691	141319	3.61	0.67	0.87	1.86	2.74	22850	63789
flavobacteriales_2_das_tool	0.0386967	0.142461	0.03	0.11	das_tool.maxbin2.014	k__Bacteria;p__Bacteroidetes;c__Flavobacteriia;o__Flavobacteriales	f__Cryomorphaceae	3076289	32.95	99.46	0.9	0	0.92	46	66875	169995	5.22	0.76	0.98	2.88	4.24	15630	59096
phyllobacteriaceae_1_das_tool	0.0352825	0.129892	0.03	0.11	das_tool.maxbin2.016_sub	k__Bacteria;p__Proteobacteria;c__Alphaproteobacteria;o__Rhizobiales;f__Phyllobacteriaceae	g__Mesorhizobium	3373969	67.64	97.1	4.82	17.39	0.9	121	27884	51943	5.08	0.89	1.15	2.67	3.93	20018	59923
chloroflexi_4_das_tool	0.138414	0.0252679	0.11	0.02	das_tool.concoct.62	k__Bacteria;p__Chloroflexi	c__Anaerolineae;o__Anaerolineales;f__Anaerolineaceae;g__Anaerolinea;s__Anaerolinea_thermophila	3153495	56.61	72.38	2.73	0	0.9	1215	2595	2969	4.71	3.13	4.05	0.45	0.66	65659	9491
bacteroidetes_2_das_tool	0.0879653	0.141313	0.05	0.08	das_tool.concoct.58_sub	k__Bacteria;p__Bacteroidetes	c__Sphingobacteriia;o__Sphingobacteriales;f__Sphingobacteriaceae	2255476	36.58	96.67	0.24	0	0.93	42	53701	120163	6.29	1.89	2.45	2.61	3.84	28313	39231
deltaproteobacteria_1_das_tool	0.0782453	0.109986	0.05	0.07	das_tool.metabat2.14	k__Bacteria;p__Proteobacteria;c__Deltaproteobacteria	o__Desulfuromonadales;f__Geobacteraceae;g__Geobacter;s__Geobacter_sulfurreducens	2535661	57.18	91.94	1.29	0	0.9	127	19965	31963	5.67	1.78	2.31	2.28	3.36	29966	38425
dehalococcoidetes_1_das_tool	0.0266068	0.133571	0.02	0.1	das_tool.binsanity.Bin-55_sub	k__Bacteria;p__Chloroflexi;c__Dehalococcoidetes	o__Dehalococcoidales;f__Dehalococcoidaceae;g__Dehalococcoides;s__Dehalococcoides_mccartyi	2982754	66.56	87.95	0.99	0	0.91	416	7170	9806	4.7	0.51	0.66	2.74	4.04	10109	54293
phyllobacteriaceae_2_das_tool	0.0710061	0.0237643	0.09	0.03	das_tool.metabat2.20_sub	k__Bacteria;p__Proteobacteria;c__Alphaproteobacteria;o__Rhizobiales;f__Phyllobacteriaceae	g__Mesorhizobium	5029520	66.74	97.06	2.22	0	0.9	85	59170	98914	2.96	1.68	2.18	0.53	0.78	56325	17765
rhodospirillaceae_3_das_tool	0.104411	0.0349443	0.09	0.03	das_tool.concoct.16	k__Bacteria;p__Proteobacteria;c__Alphaproteobacteria;o__Rhodospirillales;f__Rhodospirillaceae	g__Thalassospira	3420395	67.68	80.9	2.42	37.5	0.9	1004	3406	4090	4.11	2.28	2.95	0.79	1.16	51900	18085
rhodocyclaceae_1_das_tool	0.0196309	0.0689857	0.02	0.07	das_tool.concoct.7	k__Bacteria;p__Proteobacteria;c__Betaproteobacteria;o__Rhodocyclales;f__Rhodocyclaceae	unresolved	4042685	65.34	99.17	0.44	0	0.93	44	91879	197536	2.63	0.49	0.63	1.36	2	13114	36536
opitutaceae_1_das_tool	0.0481746	0.0386954	0.05	0.04	das_tool.concoct.4_sub	k__Bacteria;p__Verrucomicrobia;c__Opitutae;o__Opitutales;f__Opitutaceae	g__Opitutus;s__Opitutus_terrae	4118428	64.19	81.56	4.82	10	0.91	881	4674	5801	2.6	1.11	1.44	0.79	1.16	30500	21768
nitrospiraceae_1_das_tool	0.0439513	0.0735482	0.03	0.05	das_tool.concoct.43_sub	k__Bacteria;p__Nitrospirae;c__Nitrospira;o__Nitrospirales;f__Nitrospiraceae	g__Thermodesulfovibrio	2708500	56.34	71.11	2.72	0	0.89	1431	1892	2024	3.38	0.92	1.19	1.49	2.19	16657	26764
rhodospirillaceae_2_das_tool	0.0231961	0.0698696	0.02	0.06	das_tool.concoct.71_sub	k__Bacteria;p__Proteobacteria;c__Alphaproteobacteria;o__Rhodospirillales;f__Rhodospirillaceae	g__Oceanibaculum;s__Oceanibaculum_indicum	3421320	65.2	95.33	1.09	50	0.91	152	22508	34763	2.95	0.64	0.83	1.44	2.12	14588	32691
paracoccus_1_das_tool	0	0.071301	0	0.08	das_tool.concoct.78_sub	k__Bacteria;p__Proteobacteria;c__Alphaproteobacteria;o__Rhodobacterales;f__Rhodobacteraceae;g__Paracoccus	s__Paracoccus_denitrificans	4470179	66.94	88.44	4.7	65.52	0.9	422	10592	14663	2.2	0.04	0.05	1.46	2.15	1297	43427
xanthomonadaceae_2_das_tool	0.0658937	0.013232	0.05	0.01	das_tool.concoct.76_sub	k__Bacteria;p__Proteobacteria;c__Gammaproteobacteria;o__Xanthomonadales;f__Xanthomonadaceae	g__Thermomonas;s__Thermomonas_fusca	3010962	68.67	89.92	20.53	20.83	0.93	694	4338	5530	2.45	1.53	1.98	0.32	0.47	30567	6430
rhodocyclaceae_3_das_tool	0.00968357	0.0486135	0.01	0.05	das_tool.binsanity.Bin-8-refined_0	k__Bacteria;p__Proteobacteria;c__Betaproteobacteria;o__Rhodocyclales;f__Rhodocyclaceae	unresolved	4097737	68.53	87.2	8.56	0	0.92	73	56133	98282	1.71	0.15	0.19	1.03	1.52	4175	28067
porphyromonadaceae_1_das_tool	0.0278286	0.0093137	0.03	0.01	das_tool.metabat2.48	k__Bacteria;p__Bacteroidetes;c__Bacteroidia;o__Bacteroidales;f__Porphyromonadaceae	o__Prolixibacter;f__Prolixibacter;g__Prolixibacter;s__Prolixibacter_bellariivorans	4277683	45.62	98.66	2.42	20	0.9	163	26243	39346	1.05	0.69	0.89	0.11	0.16	19612	3127
xanthomonadaceae_1_das_tool	0.0244082	0.0245068	0.02	0.02	das_tool.concoct.23_sub	k__Bacteria;p__Proteobacteria;c__Gammaproteobacteria;o__Xanthomonadales;f__Xanthomonadaceae	unresolved	3251430	68.38	94.46	2.07	38.46	0.91	99	32842	52519	1.12	0.45	0.58	0.37	0.54	9641	7960
myxococcales_1_das_tool	0.0619534	0.0622038	0.02	0.02	das_tool.maxbin2.033_sub	k__Bacteria;p__Proteobacteria;c__Deltaproteobacteria;o__Myxococcales	f__Kofleriaceae;g__Haliangium;s__Haliangium_ochraceum	1280985	63.29	15.14	1.15	0	0.87	707	1811	1773	3.82	1.65	2.14	1.14	1.68	14093	9724
rhodobacteraceae_1_das_tool	0.010955	0.0329979	0.01	0.03	das_tool.binsanity.Bin-72_sub	k__Bacteria;p__Proteobacteria;c__Alphaproteobacteria;o__Rhodobacterales;f__Rhodobacteraceae	g__Paracoccus	3622140	69.9	99.39	1.51	13.64	0.91	43	84235	144288	1.17	0.21	0.27	0.61	0.9	4997	14719
xanthomonadaceae_3_das_tool	0.0329059	0.0165195	0.02	0.01	das_tool.metabat2.21_sub	k__Bacteria;p__Proteobacteria;c__Gammaproteobacteria;o__Xanthomonadales;f__Xanthomonadaceae	g__Thermomonas;s__Thermomonas_fusca	2411766	66.74	67.97	9.26	8.33	0.91	543	4441	5859	1.23	0.62	0.8	0.29	0.43	9968	4608
oceanospirillaceae_1_das_tool	0.0142683	0.0286518	0.01	0.02	das_tool.metabat2.8	k__Bacteria;p__Proteobacteria;c__Gammaproteobacteria;o__Oceanospirillales;f__Oceanospirillaceae	g__Oceanobacter;s__Oceanobacter_kriegii	2781047	47.72	96.39	1.52	14.29	0.93	24	115876	239857	1.15	0.24	0.31	0.57	0.84	4353	10515
phyllobacteriaceae_5_das_tool	0.00862002	0.0173097	0.01	0.02	das_tool.concoct.61_sub	k__Bacteria;p__Proteobacteria;c__Alphaproteobacteria;o__Rhizobiales;f__Phyllobacteriaceae	g__Mesorhizobium	4603320	66.42	83	3.67	38.1	0.9	909	5064	6247	0.82	0.17	0.22	0.41	0.6	5319	12704
paracoccus_2_das_tool	0.0159419	0	0.02	0	das_tool.concoct.82_sub	k__Bacteria;p__Proteobacteria;c__Alphaproteobacteria;o__Rhodobacterales;f__Rhodobacteraceae;g__Paracoccus	s__Paracoccus_denitrificans	4978165	67.64	85.17	3.55	61.11	0.89	722	6894	9838	0.53	0.36	0.47	0.04	0.06	11863	1472
alcaligenaceae_1_das_tool	0	0.0225905	0	0.02	das_tool.maxbin2.043_sub	k__Bacteria;p__Proteobacteria;c__Betaproteobacteria;o__Burkholderiales;f__Alcaligenaceae	g__Alcaligenes	3527241	66.1	97.16	5.35	73.08	0.92	126	27993	56056	0.72	0.05	0.06	0.45	0.66	1155	10551
alicycliphilus_denitrificans_1_das_tool	0.00842837	0	0.01	0	das_tool.binsanity.Bin-28_sub	k__Bacteria;p__Proteobacteria;c__Betaproteobacteria;o__Burkholderiales;f__Comamonadaceae;g__Alicycliphilus;s__Alicycliphilus_denitrificans	unresolved	4707991	68.14	98.3	1.39	33.33	0.92	89	52898	129962	0.35	0.2	0.26	0.06	0.09	6282	1841
rhodocyclaceae_2_das_tool	0	0.01223	0	0.01	das_tool.maxbin2.051	k__Bacteria;p__Proteobacteria;c__Betaproteobacteria;o__Rhodocyclales;f__Rhodocyclaceae	unresolved	3257645	67.79	98.82	0	0	0.93	26	125294	190812	0.32	0.01	0.01	0.21	0.31	143	4600
bacteria_2_das_tool	0	0.0120134	0	0.01	das_tool.concoct.59	k__Bacteria	p__Deinococcus-Thermus;c__Deinococci	3316394	44.64	70.15	4.54	27.27	0.96	1306	2539	3001	0.52	0.05	0.06	0.31	0.46	1035	6837
pseudomonas_stutzeri_1_das_tool	0	0.0174717	0	0.01	das_tool.maxbin2.044_sub	k__Bacteria;p__Proteobacteria;c__Gammaproteobacteria;o__Pseudomonadales;f__Pseudomonadaceae;g__Pseudomonas_2;s__Pseudomonas_stutzeri	g__Pseudomonas	2280319	60.73	37.42	3.62	3.23	0.88	920	2478	2626	0.5	0.02	0.03	0.32	0.47	373	4882
phyllobacteriaceae_3_das_tool	0	0	0	0	das_tool.binsanity.Bin-47	k__Bacteria;p__Proteobacteria;c__Alphaproteobacteria;o__Rhizobiales;f__Phyllobacteriaceae	g__Mesorhizobium	4328614	63.31	96.2	1.63	20	0.89	308	14053	24345	0.05	0.03	0.04	0.01	0.01	938	256
